# The First Complete Zoroastrian-Parsi Mitochondrial Reference Genome and genetic signatures of an endogamous non-smoking population

**DOI:** 10.1101/2020.06.05.124891

**Authors:** Villoo Morawala Patell, Naseer Pasha, Kashyap Krishnasamy, Bharti Mittal, Chellappa Gopalakrishnan, Raja Mugasimangalam, Naveen Sharma, Arati-Khanna Gupta, Perviz Bhote-Patell, Sudha Rao, Renuka Jain, The Avestagenome Project

## Abstract

The present-day Zoroastrian-Parsis have roots in ancient pastoralist migrations from circumpolar regions leading to their settlement on the Eurasian Steppes and later, as Indo-Iranians in the Fertile Crescent. After migrating from the Persian province of Pars to India, the Zoroastrians from Pars (“Parsis”) practiced endogamy, thereby preserving their genetic identity and social practices. The study was undertaken to gain an insight into the genetic consequences of migration on the community, the practice of endogamy, to decipher the phylogenetic relationships with other groups, and elucidate the disease linkages to their individual haplotypes

We generated the *de novo* the Zoroastrian-Parsi Mitochondrial Reference Genome (AGENOME-ZPMS-HV2a-1), which is the first complete mitochondrial reference genome assembled for this group. Phylogenetic analysis of an additional 99 Parsi mitochondrial genome sequences showed the presence of HV, U, T, A and F (belonging to the macrohaplogroup N) and Z and other M descendents of the macrohaplogroup M (M5, M39, M33, M44’52, M24, M3, M30, M2, M4’30, M2, M35 and M27) and a largely Persian origin for the Parsi community. We assembled individual reference genomes for each major haplogroup and the Zoroastrian-Parsi Mitochondrial Consensus Genome (AGENOME-ZPMCG V1.0), which is the first consensus genome assembled for this group. We report the existence of 420 mitochondrial genetic variants, including 12 unique variants, in the 100 Zoroastrian-Parsi mitochondrial genome sequences. Disease association mapping showed 217 unique variants linked to longevity and 41 longevity-associated disease phenotypes across the majority of haplogroups.

Analysis of the coding genes, tRNA genes, and the D-loop region revealed haplogroup-specific disease associations for Parkinson’s disease, Alzheimer’s disease, cancers, and rare diseases. No known mutations linked to lung cancer were found in our study. Mutational signatures linked to tobacco carcinogens, specifically, the C>A and G>T transitions, were observed at extremely low frequencies in the Parsi cohort, suggestive of an association between the cultural norm prohibiting smoking and its reflection in the genetic signatures. In sum, the Parsi mitochondrial genome provides an exceptional resource for determining details of their migration and uncovering novel genetic signatures for wellness and disease.
