## Appendix 7 for "The First Complete Zoroastrian-Parsi Mitochondrial Reference Genome and genetic signatures of an endogamous non-smoking population"

### Sheet: av
Appendix 7: Comparison of Haplogroup diversity between the 100 Zoroastrian Parsis (current study) and Persians, Qashqais (Derenko et.al.,)
Haplogroups (Current study)	Persian (n=181, Derenko et.al.,)	Qashqai (n=112, Derenko et.al.,)	Mito vs Qashqai	Mito vs Persian
HV2a	C5c*	A4h	M4a	HV12b1
A2v	D4b2b1	C4a1c3	U7a*	T1a1b1
F1g	H*	D4*	T1a1b1	T1a1m1
HV12b	H1*	D4e5a	T1a1m1	T2g1
M24a	H10*	H*	HV12b*	U1a3b1
M27b	H13a2a*	H13a2a1	U7a3a2	U2e1a1*
M2a	H13a2a2	H13a2a2	T2g1	U7a*
M2b	H13a2b1	H13a2b2*	HV2a2	HV2a1
M30d	H13a2b4	H13a2b2a	U1a2*	HV2a3
M33a	H13a2c*	H14b*	U7a4a	M3a1
M35b	H14b*	H15a1*	U2e1a1*	M5a2a1a
M39b	H14b2	H15a1b	U1a3b1	M5a2a4
M3a	H15*	H15b1	U4b1a4	T1a*
M4a	H1ca	H18b	HV12b1	T1a1*
M52b	H2a1h	H1e1a5		T1a1m
M5a	H3h2	H2a1h		T2b*
T1a	H3t	H7b7		T2b28
T2b	H57	H7c		T2i1
T2g	H5a1*	H91		T2i2
T2i	H5c1*	HV12b*		U1a1a1
U1a	H5m	HV12b1		U1a3a
U4b	H63*	HV16		U4b*
U7a	H66*	HV1a1a		U4b1a1a1
U2e	H7b7	HV2a2		U7a1*
Z1a	HV*	J1b1a1		U7a3a1
	HV1*	J1b1b1*		U7a3b1
	HV12b1	J1b1b1a*		U7a4a1a
	HV13b	J1b1b1a1
	HV14	J1b2*
	HV18	J1b5c
	HV1a3	J1c*
	HV2*	J1c2m*
	HV2a1	J1c7*
	HV2a3	J1d1b*
	HV9	J1d3*
	I1a*	J1d3a2
	I1b	J1d5
	J1b*	K1a2*
	J1b1b1*	K1b1c
	J1b3ab1	L3d1a1a
	J1b3b1	L3f1b5
	J1b4a1	M4a
	J1b5c	N3a
	J1b6*	R0a1a*
	J1b6a	R0a1a3
	J1c2e1	R2b
	J1c7a	R2c
	K1a*	R8a1a1*
	K1a12a*	T1a1b1
	K1a4c	T1a1m1
	K2a5*	T1b*
	K2b*	T2c1d1*
	L2a1f2	T2g1
	L3e3a	U1a2*
	L5c1	U1a3b1
	M18a	U2e1a1*
	M2c	U3a2a1
	M3a1	U3b1a1
	M42b1b	U3b2a
	M4b	U3b2b
	M5a2a1a	U3b3a
	M5a2a4	U4a*
	N1a3	U4a2a
	N1b1a	U4b1a4
	N2a1	U5a1a1*
	N2a2	U5a1g*
	N3*	U5a1g1
	N3a	U5a1g2
	R0a1a*	U7a*
	R0a2*	U7a3a2
	R0a2d	U7a4a
	R0a3	U8b1a1a
	R2a*	W1*
	R2a4	W6
	R30a	X2*
	R5a2b*	X2e2c
	T1a*	X2l
	T1a1*
	T1a1b1
	T1a1m
	T1a1m1
	T2a2b
	T2b*
	T2b28
	T2c1c*
	T2d1b
	T2g1
	T2i1
	T2i2
	T2m
	T2n
	U1a1a1
	U1a3a
	U1a3b1
	U2c1
	U2d1
	U2d2
	U2e1a1*
	U3a*
	U3a2*
	U3a2a1
	U3a3
	U3b1a1
	U4a2a
	U4b*
	U4b1a1a1
	U4c1a
	U5a1*
	U5a1d2b
	U5a1g1
	U5b2a1a2
	U7a*
	U7a1*
	U7a3a1
	U7a3b1
	U7a4a1a
	U7b*
	U8b1a1*
	V*
	W*
	W1c
	W5
	W6
	X2*
	X2e2c
