## Appendix 3 for "The First Complete Zoroastrian-Parsi Mitochondrial Reference Genome and genetic signatures of an endogamous non-smoking population"

### Sheet: out1
Appendix 3: VarDiG analysis of variants (current study) and their associations
Disease	Disease associated SNPs in literature parsi 100 sample	haplogroup	SNPs associated with our study (n=100 subjects)
parkinson disease	178	T2b,U7a,M35b,U4b,F1g,M33a,M3a,M30d,M52b,T2g,A2v,Z1a,U1a,M2a,M5a,HV12b,U2e,M24a,M27b,M2b,M39b,HV2a,T1a,M4a,T2i	NC_012920.1:m.15928G>A,NC_012920.1:m.72T>C,NC_012920.1:m.73A>G,NC_012920.1:m.195T>C,NC_012920.1:m.5460G>A,NC_012920.1:m.12372G>A,NC_012920.1:m.263A>G,NC_012920.1:m.4659G>A,NC_012920.1:m.1719G>A,NC_012920.1:m.11251A>G,NC_012920.1:m.499G>A,NC_012920.1:m.482T>C,NC_012920.1:m.199T>C,NC_012920.1:m.64C>T,NC_012920.1:m.508A>G,NC_012920.1:m.12308A>G,NC_012920.1:m.8251G>A,NC_012920.1:m.10398A>G,NC_012920.…
hearing loss	79	M2b,M33a	NC_012920.1:m.14783T>C,NC_012920.1:m.6392T>C,NC_012920.1:m.750A>G,NC_012920.1:m.150C>T,NC_012920.1:m.709G>A,NC_012920.1:m.10609T>C,NC_012920.1:m.16129G>A,NC_012920.1:m.4086C>T,NC_012920.1:m.1018G>A,NC_012920.1:m.16355C>T,NC_012920.1:m.73A>G,NC_012920.1:m.2706A>G,NC_012920.1:m.8155G>A,NC_012920.1:m.207G>A,NC_012920.1:m.14766C>T,NC_012920.1:m.4769A>G,NC_012920.1:m.1598G>A,NC_012920.1:m.11881C>T,NC_…
melanoma	73	HV12b,U4b,T1a,U2e,U7a,Z1a	NC_012920.1:m.207G>A,NC_012920.1:m.72T>C,NC_012920.1:m.16126T>C,NC_012920.1:m.16355C>T,NC_012920.1:m.73A>G,NC_012920.1:m.150C>T,NC_012920.1:m.151C>T,NC_012920.1:m.153A>G,NC_012920.1:m.16129G>A,NC_012920.1:m.194C>T,NC_012920.1:m.16327C>A,NC_012920.1:m.16145G>A,NC_012920.1:m.16270C>T,NC_012920.1:m.16390G>A,NC_012920.1:m.499G>A,NC_012920.1:m.16300A>G,NC_012920.1:m.199T>C,NC_012920.1:m.217T>C,NC_0129…
diabetes mellitus, type 2	58	U2e,U4b,U7a,Z1a	NC_012920.1:m.16519T>C,NC_012920.1:m.6045C>T,NC_012920.1:m.152T>C,NC_012920.1:m.16192C>T,NC_012920.1:m.16311T>C,NC_012920.1:m.7028C>T,NC_012920.1:m.8251G>A,NC_012920.1:m.146T>C,NC_012920.1:m.16296C>T,NC_012920.1:m.13368G>A,NC_012920.1:m.11719G>A,NC_012920.1:m.15326A>G,NC_012920.1:m.16304T>C,NC_012920.1:m.195T>C,NC_012920.1:m.12372G>A,NC_012920.1:m.263A>G,NC_012920.1:m.4659G>A,NC_012920.1:m.16294C…
maternal inheritance	57		NC_012920.1:m.750A>G,NC_012920.1:m.6392T>C,NC_012920.1:m.14783T>C,NC_012920.1:m.709G>A,NC_012920.1:m.150C>T,NC_012920.1:m.15346G>A,NC_012920.1:m.2706A>G,NC_012920.1:m.73A>G,NC_012920.1:m.14766C>T,NC_012920.1:m.4769A>G,NC_012920.1:m.207G>A,NC_012920.1:m.489T>C,NC_012920.1:m.16182A>C,NC_012920.1:m.16183A>C,NC_012920.1:m.16298T>C,NC_012920.1:m.10398A>G,NC_012920.1:m.1438A>G,NC_012920.1:m.8860A>G,NC_…
deafness	50	A2v,U1a	NC_012920.1:m.16362T>C,NC_012920.1:m.13928G>C,NC_012920.1:m.12705C>T,NC_012920.1:m.16319G>A,NC_012920.1:m.16189T>C,NC_012920.1:m.16217T>C,NC_012920.1:m.12882C>T,NC_012920.1:m.263A>G,NC_012920.1:m.9540T>C,NC_012920.1:m.15326A>G,NC_012920.1:m.16304T>C,NC_012920.1:m.16274G>A,NC_012920.1:m.11719G>A,NC_012920.1:m.813A>G,NC_012920.1:m.10873T>C,NC_012920.1:m.146T>C,NC_012920.1:m.16519T>C,NC_012920.1:m.6…
coronary artery disease	48	HV12b,U4b,U1a	NC_012920.1:m.10310G>A,NC_012920.1:m.16270C>T,NC_012920.1:m.8584G>A,NC_012920.1:m.12358A>G,NC_012920.1:m.10398A>G,NC_012920.1:m.3970C>T,NC_012920.1:m.1438A>G,NC_012920.1:m.8860A>G,NC_012920.1:m.16223C>T,NC_012920.1:m.16234C>T,NC_012920.1:m.489T>C,NC_012920.1:m.1598G>A,NC_012920.1:m.16183A>C,NC_012920.1:m.462C>T,NC_012920.1:m.4769A>G,NC_012920.1:m.14766C>T,NC_012920.1:m.15497G>A,NC_012920.1:m.2706…
abortion, spontaneous	42	A2v,T1a,U1a,U7a,Z1a	NC_012920.1:m.499G>A,NC_012920.1:m.16390G>A,NC_012920.1:m.200A>G,NC_012920.1:m.199T>C,NC_012920.1:m.16300A>G,NC_012920.1:m.16172T>C,NC_012920.1:m.16278C>T,NC_012920.1:m.16274G>A,NC_012920.1:m.16309A>G,NC_012920.1:m.146T>C,NC_012920.1:m.16223C>T,NC_012920.1:m.16296C>T,NC_012920.1:m.152T>C,NC_012920.1:m.489T>C,NC_012920.1:m.16311T>C,NC_012920.1:m.16519T>C,NC_012920.1:m.16183A>C,NC_012920.1:m.462C>T…
melas syndrome	42	U4b	NC_012920.1:m.16309A>G,NC_012920.1:m.16278C>T,NC_012920.1:m.11719G>A,NC_012920.1:m.12308A>G,NC_012920.1:m.15043G>A,NC_012920.1:m.15326A>G,NC_012920.1:m.15301G>A,NC_012920.1:m.16390G>A,NC_012920.1:m.9540T>C,NC_012920.1:m.15784T>C,NC_012920.1:m.7028C>T,NC_012920.1:m.4580G>A,NC_012920.1:m.16519T>C,NC_012920.1:m.8701A>G,NC_012920.1:m.152T>C,NC_012920.1:m.16192C>T,NC_012920.1:m.6047A>G,NC_012920.1:m.7…
nasopharyngeal carcinoma	40	A2v,Z1a,U7a	NC_012920.1:m.16362T>C,NC_012920.1:m.16261C>T,NC_012920.1:m.16093T>C,NC_012920.1:m.16319G>A,NC_012920.1:m.16355C>T,NC_012920.1:m.73A>G,NC_012920.1:m.16217T>C,NC_012920.1:m.16209T>C,NC_012920.1:m.16189T>C,NC_012920.1:m.151C>T,NC_012920.1:m.16292C>T,NC_012920.1:m.153A>G,NC_012920.1:m.709G>A,NC_012920.1:m.150C>T,NC_012920.1:m.16129G>A,NC_012920.1:m.195T>C,NC_012920.1:m.235A>G,NC_012920.1:m.16111C>T,…
hypertension	39	A2v	NC_012920.1:m.16298T>C,NC_012920.1:m.14569G>A,NC_012920.1:m.7028C>T,NC_012920.1:m.16183A>C,NC_012920.1:m.1393G>A,NC_012920.1:m.16519T>C,NC_012920.1:m.152T>C,NC_012920.1:m.489T>C,NC_012920.1:m.8701A>G,NC_012920.1:m.10400C>T,NC_012920.1:m.8860A>G,NC_012920.1:m.16223C>T,NC_012920.1:m.1438A>G,NC_012920.1:m.10398A>G,NC_012920.1:m.10873T>C,NC_012920.1:m.11719G>A,NC_012920.1:m.16278C>T,NC_012920.1:m.858…
macular degeneration	37	U2e	NC_012920.1:m.16261C>T,NC_012920.1:m.15928G>A,NC_012920.1:m.16189T>C,NC_012920.1:m.4917A>G,NC_012920.1:m.16319G>A,NC_012920.1:m.16093T>C,NC_012920.1:m.228G>A,NC_012920.1:m.16126T>C,NC_012920.1:m.73A>G,NC_012920.1:m.16129G>A,NC_012920.1:m.16294C>T,NC_012920.1:m.709G>A,NC_012920.1:m.195T>C,NC_012920.1:m.16051A>G,NC_012920.1:m.16304T>C,NC_012920.1:m.16270C>T,NC_012920.1:m.16129G>C,NC_012920.1:m.1230…
cardiomyopathies	33	HV12b,U1a,M5a,M2a,T1a,M4a,T2i,M39b,HV2a,M24a,M2b,M27b,U2e,M33a,F1g,T2b,U7a,U4b,M35b,Z1a,M52b,T2g,A2v,M3a,M30d	NC_012920.1:m.10400C>T,NC_012920.1:m.16223C>T,NC_012920.1:m.8860A>G,NC_012920.1:m.1438A>G,NC_012920.1:m.10398A>G,NC_012920.1:m.10873T>C,NC_012920.1:m.7028C>T,NC_012920.1:m.16519T>C,NC_012920.1:m.489T>C,NC_012920.1:m.152T>C,NC_012920.1:m.8701A>G,NC_012920.1:m.15043G>A,NC_012920.1:m.15326A>G,NC_012920.1:m.9540T>C,NC_012920.1:m.11719G>A,NC_012920.1:m.16129G>A,NC_012920.1:m.16249T>C,NC_012920.1:m.147…
psychotic disorders	33	M2b	NC_012920.1:m.6962G>A,NC_012920.1:m.8701A>G,NC_012920.1:m.12406G>A,NC_012920.1:m.4959G>A,NC_012920.1:m.7028C>T,NC_012920.1:m.3970C>T,NC_012920.1:m.10398A>G,NC_012920.1:m.10873T>C,NC_012920.1:m.10400C>T,NC_012920.1:m.8860A>G,NC_012920.1:m.1438A>G,NC_012920.1:m.12358A>G,NC_012920.1:m.11719G>A,NC_012920.1:m.9540T>C,NC_012920.1:m.10310G>A,NC_012920.1:m.15043G>A,NC_012920.1:m.15326A>G,NC_012920.1:m.51…
metabolic syndrome	32		NC_012920.1:m.16223C>T,NC_012920.1:m.8860A>G,NC_012920.1:m.1438A>G,NC_012920.1:m.3970C>T,NC_012920.1:m.10398A>G,NC_012920.1:m.10873T>C,NC_012920.1:m.16298T>C,NC_012920.1:m.7028C>T,NC_012920.1:m.489T>C,NC_012920.1:m.12406G>A,NC_012920.1:m.15314G>A,NC_012920.1:m.15043G>A,NC_012920.1:m.15326A>G,NC_012920.1:m.5147G>A,NC_012920.1:m.15301G>A,NC_012920.1:m.9540T>C,NC_012920.1:m.10310G>A,NC_012920.1:m.12…
prostatic neoplasms	30	A2v,M52b	NC_012920.1:m.16304T>C,NC_012920.1:m.7055A>G,NC_012920.1:m.12308A>G,NC_012920.1:m.16274G>A,NC_012920.1:m.14110T>C,NC_012920.1:m.146T>C,NC_012920.1:m.7080T>C,NC_012920.1:m.16183A>C,NC_012920.1:m.16182A>C,NC_012920.1:m.16298T>C,NC_012920.1:m.6366G>A,NC_012920.1:m.204T>C,NC_012920.1:m.489T>C,NC_012920.1:m.4216T>C,NC_012920.1:m.16311T>C,NC_012920.1:m.207G>A,NC_012920.1:m.16189T>C,NC_012920.1:m.16217T…
esophageal squamous cell carcinoma	29	A2v	NC_012920.1:m.150C>T,NC_012920.1:m.16249T>C,NC_012920.1:m.16294C>T,NC_012920.1:m.16129G>A,NC_012920.1:m.235A>G,NC_012920.1:m.194C>T,NC_012920.1:m.195T>C,NC_012920.1:m.16145G>A,NC_012920.1:m.16362T>C,NC_012920.1:m.207G>A,NC_012920.1:m.16261C>T,NC_012920.1:m.16319G>A,NC_012920.1:m.16093T>C,NC_012920.1:m.16209T>C,NC_012920.1:m.16217T>C,NC_012920.1:m.16189T>C,NC_012920.1:m.16223C>T,NC_012920.1:m.146T…
mitochondrial diseases	29	U1a,U2e	NC_012920.1:m.16183A>C,NC_012920.1:m.15452C>A,NC_012920.1:m.15148G>A,NC_012920.1:m.15314G>A,NC_012920.1:m.7080T>C,NC_012920.1:m.15693T>C,NC_012920.1:m.15907A>G,NC_012920.1:m.10463T>C,NC_012920.1:m.12308A>G,NC_012920.1:m.15218A>G,NC_012920.1:m.7581T>C,NC_012920.1:m.15043G>A,NC_012920.1:m.15326A>G,NC_012920.1:m.15301G>A,NC_012920.1:m.14905G>A,NC_012920.1:m.1719G>A,NC_012920.1:m.15916T>C,NC_012920.1…
bipolar disorder	26		NC_012920.1:m.7521G>A,NC_012920.1:m.2706A>G,NC_012920.1:m.15497G>A,NC_012920.1:m.14766C>T,NC_012920.1:m.11016G>A,NC_012920.1:m.750A>G,NC_012920.1:m.195T>C,NC_012920.1:m.5460G>A,NC_012920.1:m.1039A>G,NC_012920.1:m.15479T>C,NC_012920.1:m.709G>A,NC_012920.1:m.10410T>C,NC_012920.1:m.12358A>G,NC_012920.1:m.8584G>A,NC_012920.1:m.15218A>G,NC_012920.1:m.15326A>G,NC_012920.1:m.15314G>A,NC_012920.1:m.7270T…
hearing loss, sensorineural	26	A2v	NC_012920.1:m.199T>C,NC_012920.1:m.16304T>C,NC_012920.1:m.16311T>C,NC_012920.1:m.16234C>T,NC_012920.1:m.204T>C,NC_012920.1:m.489T>C,NC_012920.1:m.152T>C,NC_012920.1:m.16519T>C,NC_012920.1:m.16182A>C,NC_012920.1:m.16183A>C,NC_012920.1:m.16298T>C,NC_012920.1:m.16223C>T,NC_012920.1:m.16296C>T,NC_012920.1:m.146T>C,NC_012920.1:m.16093T>C,NC_012920.1:m.16319G>A,NC_012920.1:m.16189T>C,NC_012920.1:m.1636…
leukemia	23	T1a,U4b,HV12b	NC_012920.1:m.16278C>T,NC_012920.1:m.508A>G,NC_012920.1:m.16239C>T,NC_012920.1:m.64C>T,NC_012920.1:m.16172T>C,NC_012920.1:m.16167C>T,NC_012920.1:m.16390G>A,NC_012920.1:m.16183A>C,NC_012920.1:m.16298T>C,NC_012920.1:m.204T>C,NC_012920.1:m.152T>C,NC_012920.1:m.146T>C,NC_012920.1:m.16223C>T,NC_012920.1:m.16359T>C,NC_012920.1:m.16189T>C,NC_012920.1:m.16262C>T,NC_012920.1:m.16186C>T,NC_012920.1:m.16264…
thyroid neoplasms	23		NC_012920.1:m.207G>A,NC_012920.1:m.8697G>A,NC_012920.1:m.11016G>A,NC_012920.1:m.4917A>G,NC_012920.1:m.7521G>A,NC_012920.1:m.73A>G,NC_012920.1:m.12705C>T,NC_012920.1:m.3834G>A,NC_012920.1:m.12372G>A,NC_012920.1:m.195T>C,NC_012920.1:m.15043G>A,NC_012920.1:m.11812A>G,NC_012920.1:m.499G>A,NC_012920.1:m.11251A>G,NC_012920.1:m.11719G>A,NC_012920.1:m.11467A>G,NC_012920.1:m.3531G>A,NC_012920.1:m.11332C>T…
asthenozoospermia	20	T1a	NC_012920.1:m.16189T>C,NC_012920.1:m.11719G>A,NC_012920.1:m.16256C>T,NC_012920.1:m.4917A>G,NC_012920.1:m.16274G>A,NC_012920.1:m.16186C>T,NC_012920.1:m.16093T>C,NC_012920.1:m.16163A>G,NC_012920.1:m.13368G>A,NC_012920.1:m.16304T>C,NC_012920.1:m.8697G>A,NC_012920.1:m.15928G>A,NC_012920.1:m.16153G>A,NC_012920.1:m.7028C>T,NC_012920.1:m.4216T>C,NC_012920.1:m.16311T>C,NC_012920.1:m.8860A>G,NC_012920.1:m…
breast cancer	19	M5a,M2a,U1a,HV12b,HV2a,M39b,T2i,M4a,T1a,U2e,M24a,M2b,M27b,F1g,M33a,U4b,M35b,T2b,U7a,A2v,T2g,M52b,Z1a,M30d,M3a	NC_012920.1:m.7028C>T,NC_012920.1:m.16298T>C,NC_012920.1:m.4216T>C,NC_012920.1:m.16519T>C,NC_012920.1:m.5460G>A,NC_012920.1:m.16129G>A,NC_012920.1:m.16292C>T,NC_012920.1:m.10398A>G,NC_012920.1:m.709G>A,NC_012920.1:m.150C>T,NC_012920.1:m.8251G>A,NC_012920.1:m.12308A>G,NC_012920.1:m.16189T>C,NC_012920.1:m.16093T>C,NC_012920.1:m.72T>C,NC_012920.1:m.14766C>T,NC_012920.1:m.1719G>A,NC_012920.1:m.16390G…
longevity	19	HV2a,A2v,M52b,T2g,M39b,T2i,M4a,T1a,Z1a,M30d,U2e,M3a,M27b,M2b,M24a,F1g,M33a,M2a,M5a,M35b,U4b,T2b,U7a	NC_012920.1:m.15043G>A,NC_012920.1:m.15301G>A,NC_012920.1:m.9540T>C,NC_012920.1:m.16362T>C,NC_012920.1:m.12705C>T,NC_012920.1:m.16319G>A,NC_012920.1:m.16093T>C,NC_012920.1:m.10400C>T,NC_012920.1:m.16223C>T,NC_012920.1:m.16129G>A,NC_012920.1:m.709G>A,NC_012920.1:m.10410T>C,NC_012920.1:m.10873T>C,NC_012920.1:m.10398A>G,NC_012920.1:m.14783T>C,NC_012920.1:m.16519T>C,NC_012920.1:m.152T>C,NC_012920.1:m…
alzheimer disease	15	T2i,M4a,T1a,HV2a,M39b,M27b,M24a,M2b,U2e,HV12b,M2a,M5a,U1a,Z1a,A2v,T2g,M52b,M30d,M3a,M33a,F1g,M35b,U4b,T2b,U7a	NC_012920.1:m.489T>C,NC_012920.1:m.152T>C,NC_012920.1:m.5460G>A,NC_012920.1:m.195T>C,NC_012920.1:m.263A>G,NC_012920.1:m.462C>T,NC_012920.1:m.146T>C,NC_012920.1:m.199T>C,NC_012920.1:m.64C>T,NC_012920.1:m.73A>G,NC_012920.1:m.482T>C,NC_012920.1:m.508A>G,NC_012920.1:m.15928G>A,NC_012920.1:m.499G>A,NC_012920.1:m.72T>C
mitochondrial encephalomyopathies	15	M2b,U1a	NC_012920.1:m.15928G>A,NC_012920.1:m.16352T>C,NC_012920.1:m.7581T>C,NC_012920.1:m.12705C>T,NC_012920.1:m.16172T>C,NC_012920.1:m.7521G>A,NC_012920.1:m.12308A>G,NC_012920.1:m.10410T>C,NC_012920.1:m.14798T>C,NC_012920.1:m.10463T>C,NC_012920.1:m.1040T>C,NC_012920.1:m.9899T>C,NC_012920.1:m.9758T>C,NC_012920.1:m.4216T>C,NC_012920.1:m.7028C>T
thyroid cancer, papillary	14	M2b,U4b	NC_012920.1:m.12308A>G,NC_012920.1:m.4917A>G,NC_012920.1:m.7521G>A,NC_012920.1:m.11812A>G,NC_012920.1:m.15301G>A,NC_012920.1:m.15326A>G,NC_012920.1:m.7705T>C,NC_012920.1:m.4216T>C,NC_012920.1:m.9899T>C,NC_012920.1:m.15262T>C,NC_012920.1:m.10398A>G,NC_012920.1:m.10463T>C,NC_012920.1:m.709G>A,NC_012920.1:m.8251G>A
aminoglycosides	10		NC_012920.1:m.980T>C,NC_012920.1:m.1598G>A,NC_012920.1:m.1393G>A,NC_012920.1:m.1009C>T,NC_012920.1:m.750A>G,NC_012920.1:m.930G>A,NC_012920.1:m.709G>A,NC_012920.1:m.813A>G,NC_012920.1:m.1438A>G,NC_012920.1:m.723A>G
colon cancer	10	Z1a,A2v,HV2a,M24a,M2b,M27b,U2e,F1g,M35b,U7a,T2b,M5a,U1a	NC_012920.1:m.16278C>T,NC_012920.1:m.16183A>C,NC_012920.1:m.16111C>T,NC_012920.1:m.3398T>C,NC_012920.1:m.152T>C,NC_012920.1:m.72T>C,NC_012920.1:m.16304T>C,NC_012920.1:m.16129G>A,NC_012920.1:m.11150G>A,NC_012920.1:m.16390G>A
cytochrome-c oxidase deficiency	9	M2b	NC_012920.1:m.4216T>C,NC_012920.1:m.9899T>C,NC_012920.1:m.12705C>T,NC_012920.1:m.12308A>G,NC_012920.1:m.7028C>T,NC_012920.1:m.7521G>A,NC_012920.1:m.10463T>C,NC_012920.1:m.15928G>A,NC_012920.1:m.1438A>G
glioblastoma	7	HV12b,U4b,U4b	NC_012920.1:m.14620C>T,NC_012920.1:m.195T>C,NC_012920.1:m.16519T>C,NC_012920.1:m.6047A>G,NC_012920.1:m.4646T>C,NC_012920.1:m.5999T>C,NC_012920.1:m.16356T>C
pancreatic neoplasms	7	U4b,U7a	NC_012920.1:m.5999T>C,NC_012920.1:m.13500T>C,NC_012920.1:m.15784T>C,NC_012920.1:m.12561G>A,NC_012920.1:m.4580G>A,NC_012920.1:m.6047A>G,NC_012920.1:m.11009T>C
glaucoma, open-angle	5		NC_012920.1:m.2706A>G,NC_012920.1:m.15784T>C,NC_012920.1:m.6260G>A,NC_012920.1:m.16390G>A,NC_012920.1:m.750A>G
head and neck neoplasms	5	HV12b	NC_012920.1:m.13889G>A,NC_012920.1:m.11150G>A,NC_012920.1:m.16292C>T,NC_012920.1:m.1811A>G,NC_012920.1:m.16300A>G
neoplasms	5		NC_012920.1:m.16270C>T,NC_012920.1:m.16126T>C,NC_012920.1:m.7055A>G,NC_012920.1:m.2056G>A,NC_012920.1:m.16264C>T
adenoma	3		NC_012920.1:m.4917A>G,NC_012920.1:m.11812A>G,NC_012920.1:m.7146A>G
multiple sclerosis	3		NC_012920.1:m.7624T>C,NC_012920.1:m.12279A>G,NC_012920.1:m.7650C>T
urinary bladder neoplasms	3		NC_012920.1:m.2056G>A,NC_012920.1:m.16265A>C,NC_012920.1:m.2445T>C
obesity	2		NC_012920.1:m.15497G>A,NC_012920.1:m.16189T>C
brain neoplasms	1	U4b,HV12b	NC_012920.1:m.16356T>C
